# PIVOTAL: Prioritizing variants of uncertain significance with spatial genomic patterns in the 3D proteome

**DOI:** 10.1101/2020.06.04.135103

**Authors:** Siqi Liang, Matthew Mort, Peter D. Stenson, David N. Cooper, Haiyuan Yu

## Abstract

Variants of uncertain significance (VUS) have posed an increasingly prominent challenge to clinicians due to their growing numbers and difficulties in making clinical responses to them. Currently there are no existing methods that leverage the spatial relationship of known disease mutations and genomic properties for prioritizing variants of uncertain significance. More importantly, disease genes often associate with multiple clinically distinct diseases, but none of the existing variant prioritization methods provide clues as to the specific type of disease potentially associated with a given variant. We present PIVOTAL, a spatial neighborhood-based method using three-dimensional structural models of proteins, that significantly improves current variant prioritization tools and identifies potential disease etiology of candidate variants on a proteome scale. Using PIVOTAL, we made pathogenicity predictions for over 140,000 VUS and deployed a web application (http://pivotal.yulab.org) that enables users both to explore these data and to perform custom calculations.
