## Supplementary Figures and Tables for "PIVOTAL: Prioritizing variants of uncertain significance with spatial genomic patterns in the 3D proteome": Supplementary_Table_1.xlsx

### Sheet: Sheet1
	ClinVar version	2017-10-29	2018-04-29	2018-10-28	2019-04-22	2019-10-21
	Pathogenic	25244	26990	28355	29383	30494
	Uncertain significance	63486	88174	114902	120835	143293
	Benign	13667	16589	17171	17397	17818
